# Honey bees (*Apis mellifera*) exhibit seasonal variation in their tolerance to viral infection

**DOI:** 10.1101/2025.07.11.664207

**Authors:** Alexandria N. Payne, Ashley L. St. Clair, Gyan P. Harwood, Vincent Prayugo, Lincoln N. Taylor, Madeleine Shapiro, Adam G. Dolezal

## Abstract

Seasonal variation strongly influences honey bee colony dynamics, leading to time-dependent changes in behavioral and physiological phenotypes. However, the extent to which seasonal fluctuations affect the susceptibility and tolerance of honey bees to viral infection remains largely unexplored. To address this, we conducted a longitudinal study in which adult honey bee workers were collected monthly from research colonies and experimentally infected with Israeli acute paralysis virus (IAPV) over the course of a year. Our results showed significant seasonal variation in the mortality and IAPV load of inoculated bees, with bees challenged during the pre-overwintering period (i.e., fall) exhibiting the highest susceptibility and lowest tolerance to IAPV infection compared to bees challenged in spring, summer, or winter. To investigate factors underlying these seasonal differences, we conducted nutrition-based studies that determined: 1) the variation in lipid content of colonies throughout the year and its potential link to our observed trends in IAPV tolerance, and 2) the impact of seasonally collected pollen on the survivorship of IAPV-challenged bees. Our findings support that seasonal changes in honey bee physiology and nutritional status play key roles in influencing honey bee viral tolerance. We conclude that honey bee colonies are particularly vulnerable to viral infection during the pre-overwintering period, most likely as a result of reduced tolerance to pathogen stress when transitioning from a summer to winter worker population. We further hypothesize that this period of increased vulnerability to viral infection, in correlation with other disease factors such as *Varroa* mite abundance and available forage, likely contributes to the relatively high overwintering losses experienced by beekeepers. Given the recent reports of severe colony losses attributed to honey bee viruses, understanding the relationship between seasonality and viral tolerance in honey bees is crucial for better informing management strategies and improving overwintering success.

**AUTHOR SUMMARY:** We explored how seasonal changes affect the ability of honey bees to withstand viral infections. Previous research has shown that there are physical and behavioral differences between summer and winter bees, but it’s unclear how these seasonal differences affect a honey bee’s ability to withstand viral infection. To investigate this, we collected honey bee workers monthly and infected them with Israeli acute paralysis virus (IAPV) over the course of a year. Our results showed that honey bees were most vulnerable to IAPV in the fall (i.e., prior to overwintering), as they showed the highest mortality rates and lowest viral tolerance, based on their IAPV loads, during this time. By following up with nutrition-based studies, we found that seasonal changes in bee nutrition in part explained the seasonal differences we observed in honey bee virus tolerance. Overall, our findings suggest that bees are less tolerant to viral infection during the pre-overwintering period when colonies transition from a summer to a winter worker population.

This vulnerable period may help explain the high rates of colony losses experienced by beekeepers nationwide and demonstrates the importance of developing seasonally-dependent disease management strategies.
