## Supplemental tables and figure for "Honey bees (*Apis mellifera*) exhibit seasonal variation in their tolerance to viral infection"

### Sheet: Table S1
Month	IAPV Treatment	N	DF	ChiSquare	Prob>ChiSq	BHcor	Sig.
Feb	High dose	49	1	31.545	1.95e-08	1.37e-07	*
Feb	-2	50	1	8.681	0.0032	0.0112	*
Feb	-4	50	1	0.136	0.7128	0.8316
Feb	-6	50	1	0.166	0.6836	0.8316
Feb	-8	50	1	0	1	1
Feb	-10	50	1	1.754	0.1853	0.432367
Feb	Handling control	50	1	0.166	0.6836	0.8316
March	High dose	50	1	25.758	3.87e-07	1.35e-06	*
March	-2	50	1	25.758	3.87e-07	1.35e-06	*
March	-4	50	1	0.089	0.7653	0.89285
March	-6	51	1	0.579	0.4466	0.78155
March	-8	50	1	2.922	0.0874	0.203933
March	-10	50	1	0	1	1
March	Handling control	50	1	0.089	0.7653	0.89285
April	High dose	50	1	33.333	7.76e-09	2.72e-08	*
April	-2	50	1	33.333	7.76e-09	2.72e-08	*
April	-4	50	1	15.705	7.4e-05	0.000172721	*
April	-6	50	1	0.439	0.5078	0.71092
April	-8	50	1	0	1	1
April	-10	50	1	0	1	1
April	Handling control	50	1	0.439	0.5078	0.71092
May	High dose	50	1	39.286	3.66e-10	2.56e-09	*
May	-2	51	1	32.993	9.25e-09	3.24e-08	*
May	-4	50	1	9.191	0.0024	0.0056	*
May	-6	50	1	0.166	0.6836	1
May	-8	50	1	0	1	1
May	-10	50	1	0	1	1
May	Handling control	50	1	0	1	1
June	High dose	50	1	29.639	5.21e-08	1.82e-07	*
June	-2	50	1	29.639	5.21e-08	1.82e-07	*
June	-4	50	1	1.495	0.2214	0.38745
June	-6	50	1	0.936	0.3334	0.4404
June	-8	50	1	0.595	0.4404	0.4404
June	-10	50	1	3.03	0.0817	0.190633
June	Handling control	50	1	0.595	0.4404	0.4404
July	High dose	50	1	46.154	1.09e-11	6.54e-11	*
July	-2	50	1	42.593	6.74e-11	2.02e-10	*
July	-4	50	1	3.191	0.074	0.148
July	-6	50	1	2.083	0.1489	0.22335
July	-8	50	1	1.02	0.3124	0.3124
July	-10	50	1	1.02	0.3124	0.3124
July	Handling control	50	0	0	NA	NA
August	High dose	50	1	33.333	7.76e-09	1.81067e-08	*
August	-2	50	1	33.333	7.76e-09	1.81067e-08	*
August	-4	50	1	33.333	7.76e-09	1.81067e-08	*
August	-6	50	1	20.513	5.92332e-06	6.91054e-06	*
August	-8	50	1	29.639	5.21e-08	7.294e-08	*
August	-10	50	1	29.639	5.21e-08	7.294e-08	*
August	Handling control	50	1	0.136	0.7128	0.7128
September	High dose	50	1	5.711	0.0169	0.05915
September	-2	50	1	10.976	0.000923	0.006461	*
September	-4	50	1	2.599	0.107	0.18725
September	-6	50	1	0.368	0.5443	0.5443
September	-8	50	1	1.587	0.2077	0.29078
September	-10	50	1	1.299	0.2545	0.296917
September	Handling control	50	1	3.92	0.0477	0.1113
October	High dose	50	1	36.207	1.77e-09	1.239e-08	*
October	-2	50	1	29.066	7e-08	2.45e-07	*
October	-4	50	1	18.116	2.08e-05	4.85333e-05	*
October	-6	50	1	0.5	0.4795	0.559417
October	-8	50	1	3.571	0.0588	0.1029
October	-10	50	1	0	1	1
October	Handling control	50	1	2	0.1573	0.22022
November	High dose	50	1	38.782	4.74e-10	3.318e-09	*
November	-2	50	1	26.299	2.92e-07	1.022e-06	*
November	-4	50	1	11.524	0.0007	0.00163333	*
November	-6	50	1	0.355	0.5515	0.6374
November	-8	50	1	0.355	0.5515	0.6374
November	-10	50	1	0.355	0.5515	0.6374
November	Handling control	50	1	0.222	0.6374	0.6374
December	High dose	40	1	36.19	1.79e-09	6.265e-09	*
December	-2	40	1	36.19	1.79e-09	6.265e-09	*
December	-4	40	1	1.111	0.2918	0.5446
December	-6	40	1	0.36	0.5483	0.639683
December	-8	40	1	0.36	0.5483	0.639683
December	-10	40	1	0.026	0.8715	0.8715
December	Handling control	40	1	1.026	0.3112	0.5446
2022-01-01	High dose	40	1	40	2.54e-10	1.778e-09	*
2022-01-01	-2	40	1	32.727	1.06e-08	3.71e-08	*
2022-01-01	-4	40	1	8.485	0.0036	0.0084	*
2022-01-01	-6	40	1	2.105	0.1468	0.171267
2022-01-01	-8	40	1	4.444	0.035	0.06125
2022-01-01	-10	40	1	2.105	0.1468	0.171267
2022-01-01	Handling control	40	1	1.026	0.3112	0.3112

### Sheet: Table S2
Level1	/Level2	coef	se(coef)	Hazard Ratio	Chisq	Lower	Upper	Prob>ChiSq	Bhcor Prob>Chisq	Sig.
February 2021	August	-2.48111	0.4969	11.9545	24.94	0.03159	0.2215	5.9e-07	4.79e-06	*
March	August	-1.76418	0.3971	5.83677	19.74	0.07867	0.3731	8.9e-06	1.63e-05	*
April	August	-0.76226	0.3098	2.14311	6.06	0.254269	0.8563	0.014	0.0154	*
May	August	-1.34623	0.3492	3.84289	14.86	0.131257	0.5159	0.00012	0.000188571	*
June	August	-3.50405	0.7397	33.2499	22.44	0.007056	0.1282	2.2e-06	6.05e-06	*
July	August	-3.03515	0.6171	20.8041	24.19	0.014342	0.1611	8.7e-07	4.79e-06	*
September	August	-0.06858	0.3024	1.07099	0.05	0.516214	1.6889	0.82	0.82
October	August	-0.89243	0.2962	2.44106	9.08	0.229224	0.7321	0.0026	0.00317778	*
November	August	-1.59257	0.3336	4.91638	22.79	0.105779	0.3911	1.8e-06	6.05e-06	*
December	August	-1.93364	0.4235	6.91462	20.85	0.063058	0.3317	5e-06	1.1e-05	*
January 2022	August	-1.40895	0.3862	4.09165	13.31	0.114648	0.521	0.00026	0.0003575	*

### Sheet: Table S3
Month	Colony ID	DWV Ct Mean	DWV Quantity Mean	BQCV Ct Mean	BQCV Quantity Mean	IAPV Ct Mean	IAPV Quantity Mean	SBV Ct Mean	SBV Quantity Mean
June	B6	Undetected	Undetected	30.3774	597958	33.1026	40.2197	Undetected	Undetected
	B13	Undetected	Undetected	Undetected	Undetected	32.9441	45.1363	37.8549	92.7455
	B31	Undetected	Undetected	Undetected	Undetected	33.4423	32.6579	34.3539	1228.76
	B39	Undetected	Undetected	Undetected	Undetected	32.6116	69.9061	36.9374	207.135
	B44	Undetected	Undetected	29.8567	785639	33.155	53.4257	32.6141	4945.83
August	B6	33.8806	1065.91	Undetected	Undetected	32.9493	47.6031	Undetected	Undetected
	B13	37.8746	98.0858	28.3403	1.72268e+06	33.1201	46.833	34.0837	1685.54
	B31	26.5235	88227.2	Undetected	Undetected	32.7822	50.3673	38.049	NA
	B39	23.8152	448355	Undetected	Undetected	32.8925	46.6171	36.1987	300.986
	B44	28.3281	30238.9	Undetected	Undetected	32.9895	43.2578	Undetected	Undetected
December	B13	20.1884	3.96342e+06	Undetected	Undetected	32.6128	58.6296	Undetected	Undetected
	B29	33.7784	1138.07	Undetected	Undetected	33.7795	35.7718	Undetected	Undetected
	B31	27.9412	38227	Undetected	Undetected	32.8909	50.6852	38.2099	NA
	W3	29.8715	12670.7	Undetected	Undetected	34.0552	26.486	Undetected	Undetected

### Sheet: Table S4
Level1	/Level2	Z	Prob>ChiSq	Sig.
July	June	-3.12371	0.0379	*
August	July	-0.74011	0.9958
August	June	-3.49519	0.0112	*
September	July	2.35666	0.263
September	August	2.70192	0.1218
September	June	-0.92209	0.984
October	August	0	1
October	July	-0.6312	0.9985
October	September	-3.07929	0.0433	*
October	June	-3.93024	0.0022	*
November	August	-1.7401	0.6608
November	October	-2.09957	0.4151
November	July	-2.3962	0.243
November	September	-3.63755	0.0067	*
November	June	-4.03296	0.0014	*
December	November	1.37679	0.8681
December	October	0.23279	1
December	August	0.14441	1
December	July	-0.11082	1
December	September	-1.4642	0.8266
December	June	-1.9046	0.5477
January	November	1.38319	0.8652
January	August	0.63786	0.9983
January	October	0.27868	1
January	July	0.05025	1
January	December	0	1
January	September	-1.17945	0.9379
January	June	-1.40538	0.8552

### Sheet: Table S5
	Months of experiment
	Feb	Mar	Apr	May	June	July	Aug	Sept	Oct	Nov	Dec	Jan 2022
	2021
Colony ID	C1	C1	C1	C1	C1	C1	C1	C1	C1	C1	C1	C1
	C2	C2	C2	C2	C2	C2	C2	C2	C2	C2	C2	C2
	C3	C3	C3	C3	C3	C3	C3	C3	C3	C3	-	-
	C4	C4	C4	C4	C4	C4	C4	C4	-	-	-	-
	C5	C5	C5	C5	C5	C5	C5	C5	-	-	-	-
									C6	C6	C6	C6
									C7	C7	C7	C7
